# Multicellular signaling in reverse cardiac remodeling revealed by integrated bulk and single-nucleus transcriptomics

**DOI:** 10.64898/2026.01.12.699040

**Authors:** Marco Steier, Ines Rivero-Garcia, Ricardo O. Ramirez Flores, Anushka Deshpande, Irsiya Aijaz, Julian Poetzsch, Sumra Nazir, Marina Talamini, Volker Ast, Katharina Mößinger, Matthias Dewenter, Benjamin Meder, Florian Leuschner, Manju Kumari, Johannes Backs, Ashraf Yusuf Rangrez, Julio Saez-Rodriguez, Norbert Frey

## Abstract

Heart failure results from maladaptive cardiac remodeling triggered by sustained biomechanical stress. Although mechanical unloading promotes reverse remodeling, recovery remains incomplete and its molecular basis poorly understood. Integrating functional assessment, bulk and single-nucleus transcriptomics in a reversible murine pressure-overload model, we characterized cell-type-specific recovery and persistent pathological programs. Unloading improved cardiac function and partially restored extracellular matrix and metabolic programs, while inflammatory and mitochondrial abnormalities persisted. Cardiomyocytes and endothelial cells largely regained homeostatic transcriptional states, whereas fibroblasts retained activated programs associated with residual remodeling. Multicellular factor analysis distinguished reversible and persistent transcriptional responses across cardiac cell types, while intercellular communication analysis nominated candidate recovery-associated signals. As one example, lymphatic endothelial Reelin and cardiomyocyte VLDLR recovered following unloading. Reelin attenuated cardiomyocyte hypertrophic responses in vitro, and circulating Reelin increased following transcatheter aortic valve replacement. Together, these findings reveal the heterogeneous cellular architecture of reverse remodeling and provide a framework for investigating novel recovery-associated pathways.
