## Supplementary file 12 for "Multicellular signaling in reverse cardiac remodeling revealed by integrated bulk and single-nucleus transcriptomics"

### Sheet: Sheet1
contrast	source	target	ligand_complex	receptor_complex	interaction	ligand_stat	ligand_logCPM	ligand_logFC	ligand_FDR	receptor_stat	receptor_logCPM	receptor_logFC	receptor_FDR	interaction_stat	interaction_logCPM	interaction_logFC	interaction_FDR	both	ligand_secreted
DBvORAB	LECs	CM	Reln	Vldlr	Reln^Vldlr	33.5159	11.9015	0.724729	0.000618725	18.8988	8.04075	0.456648	0.00336184	26.2074	9.97114	0.590688	0.00199028	TRUE	Yes
DBvORAB	Endo	Endo	Bmp6	Acvr2b_Bmpr1a	Bmp6^Acvr2b_Bmpr1a	20.9634	10.4155	0.986445	0.00228658	16.6233	5.69825	0.527397	0.00458215	18.7934	8.05687	0.756921	0.00343436	TRUE	Yes
DBvORAB	CM	Fib	Inha	Tgfbr3	Inha^Tgfbr3	18.2912	4.27619	0.646457	0.00371666	16.3263	9.91262	0.415038	0.0034771	17.3087	7.0944	0.530747	0.00359688	TRUE	Yes
DBvORAB	CM	Fib	Fgf1	Tgfbr3	Fgf1^Tgfbr3	17.522	9.12221	0.525026	0.0042523	16.3263	9.91262	0.415038	0.0034771	16.9241	9.51741	0.470032	0.0038647	TRUE	Yes
DBvORAB	Endo	Endo	Bmp6	Bmpr1a_Bmpr2	Bmp6^Bmpr1a_Bmpr2	20.9634	10.4155	0.986445	0.00228658	14.9684	9.64701	0.271951	0.00623616	17.9659	10.0313	0.629198	0.00426137	TRUE	Yes
DBvORAB	CM	CM	Tfpi	Vldlr	Tfpi^Vldlr	13.6879	6.74176	0.469667	0.00886481	18.8988	8.04075	0.456648	0.00336184	16.2934	7.39126	0.463157	0.00611332	TRUE	Yes
DBvORAB	Endo	CM	Bmp6	Acvr2a_Bmpr1a	Bmp6^Acvr2a_Bmpr1a	20.9634	10.4155	0.986445	0.00228658	12.0716	9.17399	0.376039	0.0125093	16.5175	9.79474	0.681242	0.00739792	TRUE	Yes
DBvORAB	Endo	CM	Bmp6	Bmpr1a_Bmpr2	Bmp6^Bmpr1a_Bmpr2	20.9634	10.4155	0.986445	0.00228658	12.0716	9.17399	0.376039	0.0125093	16.5175	9.79474	0.681242	0.00739792	TRUE	Yes
DBvORAB	Endo	CM	Bmp6	Acvr2b_Bmpr1a	Bmp6^Acvr2b_Bmpr1a	20.9634	10.4155	0.986445	0.00228658	12.0716	9.17399	0.376039	0.0125093	16.5175	9.79474	0.681242	0.00739792	TRUE	Yes
DBvORAB	Fib	LECs	Col6a6	Itga9_Itgb1	Col6a6^Itga9_Itgb1	150.744	8.58617	2.89967	2.03652e-07	14.1977	11.1606	0.513677	0.0157993	82.4709	9.87336	1.70667	0.00789975	TRUE	Yes
DBvORAB	Fib	LECs	Tnxb	Itga9_Itgb1	Tnxb^Itga9_Itgb1	16.9506	10.6094	0.678756	0.00306836	14.1977	11.1606	0.513677	0.0157993	15.5742	10.885	0.596216	0.00943382	TRUE	Yes
DBvORAB	Fib	LECs	Lamc1	Itga9_Itgb1	Lamc1^Itga9_Itgb1	15.7666	11.2846	0.410465	0.00391156	14.1977	11.1606	0.513677	0.0157993	14.9822	11.2226	0.462071	0.00985542	TRUE	Yes
DBvORAB	LECs	LECs	Lama4	Itga9_Itgb1	Lama4^Itga9_Itgb1	14.2338	11.5752	0.491977	0.0156833	14.1977	11.1606	0.513677	0.0157993	14.2158	11.3679	0.502827	0.0157413	TRUE	Yes
DBvORAB	CM	CM	Egf	Erbb4	Egf^Erbb4	12.8877	5.45211	0.747331	0.0104772	9.15293	10.6523	0.374684	0.0257294	11.0203	8.05223	0.561007	0.0181033	TRUE	Yes
DBvORAB	Endo	Endo	Bmp6	Acvr2a_Bmpr1a	Bmp6^Acvr2a_Bmpr1a	20.9634	10.4155	0.986445	0.00228658	7.13229	8.33304	0.204423	0.0423859	14.0478	9.37426	0.595434	0.0223362	TRUE	Yes
DBvORAB	Fib	Fib	Tgfb2	Tgfbr3	Tgfb2^Tgfbr3	6.41775	7.81563	0.302827	0.0454317	16.3263	9.91262	0.415038	0.0034771	11.372	8.86412	0.358932	0.0244544	TRUE	Yes
DBvORAB	Fib	Endo	Tgfb2	Eng	Tgfb2^Eng	6.41775	7.81563	0.302827	0.0454317	12.7819	10.1427	0.354798	0.00983294	9.59982	8.97918	0.328813	0.0276323	TRUE	Yes
DBvORAB	vSMCs	LECs	Col4a6	Itga9_Itgb1	Col4a6^Itga9_Itgb1	10.4644	8.71448	1.18236	0.0418829	14.1977	11.1606	0.513677	0.0157993	12.331	9.93751	0.848021	0.0288411	TRUE	Yes
DBvORAB	LECs	LECs	Adam12	Itga9	Adam12^Itga9	9.23646	10.5238	0.454463	0.0497703	14.1977	11.1606	0.513677	0.0157993	11.7171	10.8422	0.48407	0.0327848	TRUE	Yes
