## Supplementary file 13 for "Multicellular signaling in reverse cardiac remodeling revealed by integrated bulk and single-nucleus transcriptomics"

### Sheet: Tabelle1
Gene	Fw Primer (5'->3')	Rv Primer (5'->3')	Species
Ankrd1	ATGCCAAGGACAGAGAAGGAG	CCGCACCGAAGGTCATCAA	Mouse
Gdf15	GTCCCAACTCAACGCCGA	GACCCCAATCTCACCTCTGG
Nfkb1	TTCTCAAAGCAGCAGGAGCA	CCAAGAGTCGTCCAGGTCAT
Bax	GCTACAGGGTTTCATCCAGG	CGTCAGCAATCATCCTCTGC
Pfkl	GCTGGTGAAGGAAGGCAAGA	TTGGGCAGTGGTAGTGATGG
Pgc1a	GGACATGTGCAGCCAAGACTCT	CACTTCAATCCACCCAGAAAGCT
Cited2	TCAACCATCACCCCTACCCC	TTGTCCCGTTCATCTGGTGG
Ccnd1	CTGAAAGAGACCATCCCGCT	CTACCAGTTCCCACTCCAGC
Etfa	TGAAGGACAGCAAGACAATCG	ACTATTCCATAATCTGCCACCTG
Nppa	GGAGCAAATCCTGTGTACAGTG	ACCTCATCTTCTACCGGCAT	Mouse, Rat
Nppa	CACCGTGAGCTTCCTCCTTT	CCAAATGGTCCAGCAAATTCTTG	Human
Nppb	ACAAGATAGACCGGATCGGA	AGCCAGGAGGTCTTCCTACA	Mouse
Nppb	AGAAGATAGACCGGATCGGC	AGCCAGGAGGTCTTCCTAAA	Rat
Nppb	CTTTCCTGGGAGGTCGTTCC	GTTGCGCTGCTCCTGTAAC	Human
Rpl32	GGTGGCTGCCATCTGTTTTACG	CCGCACCCTGTTGTCAATGC	Mouse/Rat
Rpl32	AGGCATTGACAACAGGGTTC	AAACATTGTGAGCGATCTCGG	Human
